# Cumulative cgMLST provides increased discrimination of nested phylogenetic groups

**DOI:** 10.1101/2025.11.25.689980

**Authors:** Armen Ovsepian, Jose F. Delgado-Blas, Martin Rethoret-Pasty, Melissa J. Martin, François Lebreton, Sylvain Brisse

**Author notes:** Correspondence: Sylvain Brisse: Institut Pasteur, Biodiversity and Epidemiology of Bacterial Pathogens, 25-28 rue du Docteur Roux, F-75724, Paris, France.

## Abstract

**Background:** Core genome multilocus sequence typing (cgMLST) is a powerful method for bacterial strain genotyping. However, the size of the core genome decreases as the phylogenetic breadth of the target group increases, reducing discriminatory power. To overcome this discrimination/applicability tradeoff, here we developed a cumulative cgMLST approach, where sets of core loci conserved within nested phylogenetic entities are added. We illustrate this approach using the *Klebsiella pneumoniae* species complex (KpSC), for which a widely used cgMLST scheme (KpSC-cgMLST) comprises only 629 genes.

**Methods:** We created non-redundant cgMLST schemes for the individual species *K. pneumoniae sensu stricto* (Kpn-cgMLST scheme), and its multidrug resistant sublineages (SLs) SL147 and SL307. To extract core genes, we used 37,874 genome assemblies originating from over 80 countries worldwide. A methodology was set to filter redundant loci before importing them into the genotyping tool BIGSdb, where they were combined into schemes together with preexisting loci conserved at higher phylogenetic levels. The performance of the cumulative cgMLST schemes was evaluated on previously published datasets and on novel data from an inter-hospital outbreak of SL307.

**Results:** The Kpn-cgMLST, SL147 and SL307 schemes comprise 2752, 852, and 947 additional loci, respectively. The mean allele call rate of the novel loci was >99% in the validation datasets. Compared to the KpSC scheme used alone, pairwise allelic distances among isolates increased on average 5.6-fold using the Kpn scheme, and further by 20% and 30% using the SL147 and SL307 schemes, respectively. We demonstrate the added value of this increased discriminatory power for epidemiological analyses and show nearly equal discrimination when compared to whole-genome single nucleotide polymorphisms analysis.

**Conclusions:** The cumulative cgMLST strategy combines broad phylogenetic applicability and nearly complete genotyping resolution, expanding the utility of this harmonized approach for genomic epidemiology.
