## Supplementary material for "Cumulative cgMLST provides increased discrimination of nested phylogenetic groups": Table S5

### Sheet: ST307_KPN_TAMC_2019-2024-MST
Id	sequencingRun	IsolateType	PatientId	CultureDate	Floor	Ward/Clinic
671528	NEXTSEQ2K-RH145	Urine	P7	2019-06-20	2	G
920991	NEXTSEQ-RH213	Urine	P5	2021-06-22	2	F
920983	MISEQ-RH645	Urine	P5	2021-06-22	2	F
154289	NEXTSEQ2K-RH157	Urine	P1	2025-01-14	2	E
103643	NEXTSEQ2K-RH145	Respiratory	P17	2022-04-25	5	B
104416	NEXTSEQ-RH261	Surveillance	P17	2022-05-17	5	A
110385	NEXTSEQ2K-RH145	Respiratory	P19	2022-11-04	5	B
126240	NEXTSEQ2K-RH58	Urine	P4	2023-11-02	5	B
132238	NEXTSEQ2K-RH145	Urine	P22	2024-03-02	5	B
111357	NEXTSEQ-RH304	Environmental	n/a	2022-12-09	6	C
116688	NEXTSEQ2K-RH145	Environmental	n/a	2023-03-30	6	C
116691	NEXTSEQ-RH318	Environmental	n/a	2023-03-30	6	C
116694	NEXTSEQ-RH318	Environmental	n/a	2023-03-30	6	C
116636	MISEQ-RH539	Environmental	n/a	2023-03-30	6	C
116697	NEXTSEQ-RH318	Environmental	n/a	2023-04-03	6	C
116698	NEXTSEQ-RH318	Environmental	n/a	2023-04-03	6	C
116640	NEXTSEQ2K-RH14	Environmental	n/a	2023-04-03	6	C
116996	NEXTSEQ2K-RH18	Environmental	n/a	2023-04-10	6	C
117047	NEXTSEQ2K-RH18	Environmental	n/a	2023-04-13	6	C
117033	NEXTSEQ2K-RH18	Environmental	n/a	2023-04-13	6	C
117746	NEXTSEQ2K-RH18	Environmental	n/a	2023-05-05	6	C
117874	MISEQ-RH533	Environmental	n/a	2023-05-12	6	C
117873	MISEQ-RH533	Environmental	n/a	2023-05-12	6	C
118037	NEXTSEQ2K-RH21	Environmental	n/a	2023-05-19	6	C
118285	NEXTSEQ2K-RH21	Environmental	n/a	2023-05-26	6	C
118432	NEXTSEQ2K-RH23	Environmental	n/a	2023-06-02	6	C
118422	NEXTSEQ2K-RH23	Environmental	n/a	2023-06-02	6	C
118425	NEXTSEQ2K-RH23	Environmental	n/a	2023-06-02	6	C
118430	NEXTSEQ2K-RH23	Environmental	n/a	2023-06-02	6	C
118702	MISEQ-RH538	Environmental	n/a	2023-06-09	6	C
119411	NEXTSEQ2K-RH29	Environmental	n/a	2023-06-16	6	C
119408	NEXTSEQ2K-RH29	Environmental	n/a	2023-06-16	6	C
120444	MISEQ-RH544	Environmental	n/a	2023-06-30	6	C
121844	MISEQ-RH546	Environmental	n/a	2023-07-14	6	C
122972	MISEQ-RH557	Environmental	n/a	2023-08-11	6	C
123254	NEXTSEQ2K-RH45	Urine	P4	2023-08-28	6	C
125022	NEXTSEQ2K-RH145	Urine	P4	2023-10-11	6	C
128485	NEXTSEQ2K-RH71	Environmental	n/a	2023-12-06	6	C
134026	NEXTSEQ2K-RH145	Fluid	P24	2024-04-02	6	C
144836	NEXTSEQ2K-RH128	Environmental	n/a	2024-08-13	6	C
150461	MISEQ-RH638	Environmental	n/a	2024-11-08	6	C
109444	NEXTSEQ2K-RH145	Respiratory	P18	2022-10-03	7	D
111330	NEXTSEQ-RH304	Environmental	n/a	2022-12-09	7	D
118038	NEXTSEQ2K-RH21	Environmental	n/a	2023-05-19	7	D
118287	MISEQ-RH645	Environmental	n/a	2023-05-26	7	D
118704	MISEQ-RH538	Environmental	n/a	2023-06-09	7	D
128486	NEXTSEQ2K-RH145	Environmental	n/a	2023-12-06	7	D
144864	NEXTSEQ2K-RH128	Environmental	n/a	2024-08-13	7	D
